# DrugPlayGround: Benchmarking Large Language Models and Embeddings for Drug Discovery

**DOI:** 10.64898/2026.04.04.716470

**Authors:** Tianyu Liu, Sihan Jiang, Fan Zhang, Kunyang Sun, Teresa Head-Gordon, Hongyu Zhao

## Abstract

Large language models (LLMs) are in the ascendancy for research in drug discovery, offering unprecedented opportunities to reshape drug research by accelerating hypothesis generation, optimizing candidate prioritization, and enabling more scalable and cost-effective drug discovery pipelines. However there is currently a lack of objective assessments of LLM performance to ascertain their advantages and limitations over traditional drug discovery platforms. To tackle this emergent problem, we have developed DrugPlayGround, a framework to evaluate and benchmark LLM performance for generating meaningful text-based descriptions of physiochemical drug characteristics, drug synergism, drug-protein interactions, and the physiological response to perturbations introduced by drug molecules. Moreover, DrugPlayGround is designed to work with domain experts to provide detailed explanations for justifying the predictions of LLMs, thereby testing LLMs for chemical and biological reasoning capabilities to push their greater use at the frontier of drug discovery at all of its stages.
