## Supplementary material for "DrugPlayGround: Benchmarking Large Language Models and Embeddings for Drug Discovery": llm text

### Sheet: Sheet1
Prompt Type	Model	Temperature	Avg BERT	Normalized BERT	Avg ROUGE-1	Normalized ROUGE-1	Avg ROUGE-2	Normalized ROUGE-2	Avg ROUGE-L	Normalized ROUGE-L	Avg BLEU	Normalized BLEU	Normalized Total
Meta	GPT4o	0	0.840665	1	0.462241	1	0.14247	1	0.218851	0.9617	0.04683	0.9313	4.893
Meta	GPT4o	0.2	0.840563	0.9979	0.460124	0.9887	0.141182	0.9851	0.217932	0.952	0.045687	0.9066	4.8303
Normal	GPT4o	0.2	0.839182	0.9697	0.440098	0.8816	0.1358	0.923	0.222061	0.9955	0.050006	1	4.7698
Normal	GPT4o	0	0.839031	0.9666	0.439796	0.88	0.136028	0.9256	0.222491	1	0.049741	0.9943	4.7665
Meta	Mistral-large-2411	0	0.840238	0.9913	0.444527	0.9053	0.138098	0.9495	0.222366	0.9987	0.046282	0.9195	4.7643
Meta	GPT4o	0.4	0.840478	0.9962	0.458871	0.982	0.140357	0.9756	0.216699	0.9391	0.044001	0.8702	4.7631
Normal	GPT4o	0.4	0.839188	0.9698	0.43948	0.8783	0.135603	0.9207	0.221184	0.9863	0.048794	0.9738	4.7289
Meta	Mistral-large-2411	0.2	0.840149	0.9895	0.443289	0.8987	0.137266	0.9399	0.222084	0.9957	0.045524	0.9031	4.7269
Meta	Mistral-large-2411	0.4	0.839856	0.9835	0.441896	0.8912	0.137172	0.9388	0.221775	0.9925	0.045669	0.9063	4.7123
Meta	GPT4o	0.6	0.840126	0.989	0.456745	0.9706	0.137768	0.9457	0.215003	0.9212	0.0431	0.8507	4.6772
Meta	Mistral-large-2411	0.6	0.83941	0.9743	0.440264	0.8825	0.136295	0.9287	0.22147	0.9893	0.044285	0.8763	4.6511
Normal	GPT4o	0.6	0.838886	0.9636	0.438166	0.8713	0.134312	0.9058	0.219015	0.9634	0.047126	0.9377	4.6418
Meta	Mistral-large-2411	0.8	0.839122	0.9685	0.439111	0.8763	0.135339	0.9177	0.220537	0.9794	0.043112	0.851	4.5929
Normal	GPT4o	0.8	0.83836	0.9529	0.434942	0.854	0.131893	0.8779	0.215247	0.9238	0.045421	0.9009	4.5095
Meta	GPT4o	0.8	0.839579	0.9778	0.451748	0.9439	0.133681	0.8985	0.211203	0.8813	0.040508	0.7947	4.4962
Meta	Mistral-large-2411	1	0.838666	0.9591	0.437955	0.8701	0.132747	0.8877	0.216961	0.9418	0.041457	0.8152	4.4739
Normal	GPT4o	1	0.837159	0.9283	0.429105	0.8228	0.126807	0.8191	0.20918	0.86	0.042309	0.8336	4.2638
Normal	Mistral-large-2411	0	0.834152	0.8669	0.42522	0.802	0.127859	0.8313	0.214772	0.9188	0.040834	0.8017	4.2207
Meta	GPT4o	1	0.838518	0.9561	0.443254	0.8985	0.127318	0.825	0.204906	0.815	0.037025	0.7194	4.214
Normal	Mistral-large-2411	0.2	0.833813	0.8599	0.423811	0.7945	0.126944	0.8207	0.214588	0.9169	0.040255	0.7892	4.1812
Normal	Mistral-large-2411	0.4	0.833649	0.8566	0.42281	0.7892	0.126283	0.8131	0.214435	0.9153	0.040842	0.8019	4.1761
Normal	Mistral-large-2411	0.6	0.833539	0.8543	0.421106	0.78	0.125947	0.8092	0.214584	0.9168	0.040861	0.8023	4.1626
Normal	Mistral-large-2411	0.8	0.833604	0.8557	0.41922	0.77	0.125264	0.8013	0.214614	0.9171	0.040673	0.7983	4.1424
Normal	Mistral-large-2411	1	0.833665	0.8569	0.418719	0.7673	0.124443	0.7918	0.214599	0.917	0.040904	0.8033	4.1363
CoT	Mistral-large-2411	0.2	0.832696	0.8371	0.410355	0.7226	0.117622	0.7131	0.198906	0.7519	0.036386	0.7056	3.7303
CoT	Mistral-large-2411	0.4	0.832407	0.8312	0.410458	0.7231	0.116745	0.703	0.199593	0.7592	0.035157	0.679	3.6955
CoT	Mistral-large-2411	0.6	0.83235	0.83	0.412205	0.7324	0.116078	0.6953	0.200019	0.7636	0.034828	0.6719	3.6932
CoT	GPT4o	0.2	0.831667	0.8161	0.421619	0.7828	0.120846	0.7503	0.186295	0.6193	0.035797	0.6929	3.6614
Meta	DeepSeek-v3	0.6	0.826894	0.7185	0.416675	0.7563	0.116853	0.7042	0.204633	0.8122	0.033776	0.6492	3.6404
Meta	DeepSeek-v3	0.8	0.826789	0.7163	0.416222	0.7539	0.11703	0.7062	0.204169	0.8073	0.034062	0.6554	3.6391
Meta	DeepSeek-v3	0	0.826848	0.7175	0.415891	0.7522	0.117309	0.7095	0.204491	0.8107	0.033776	0.6492	3.6391
Meta	DeepSeek-v3	1	0.8268	0.7166	0.416029	0.7529	0.116524	0.7004	0.204207	0.8077	0.034201	0.6584	3.636
Meta	DeepSeek-v3	0.2	0.826833	0.7172	0.41566	0.7509	0.117001	0.7059	0.204605	0.8119	0.033794	0.6496	3.6355
Meta	DeepSeek-v3	0.4	0.826854	0.7177	0.415701	0.7511	0.117068	0.7067	0.204412	0.8098	0.033758	0.6488	3.6341
CoT	GPT4o	0	0.831392	0.8104	0.420827	0.7786	0.120582	0.7473	0.185499	0.6109	0.035263	0.6813	3.6285
CoT	Mistral-large-2411	0.8	0.831755	0.8179	0.411521	0.7288	0.114532	0.6774	0.198396	0.7466	0.033848	0.6507	3.6214
CoT	GPT4o	0.4	0.830996	0.8023	0.420861	0.7787	0.11976	0.7378	0.18596	0.6158	0.034958	0.6747	3.6093
CoT	Mistral-large-2411	0	0.831285	0.8082	0.404372	0.6906	0.116902	0.7048	0.195225	0.7132	0.03568	0.6903	3.6071
Normal	Claude-opus4-20250514	0.4	0.826911	0.7188	0.397459	0.6536	0.10781	0.5998	0.19475	0.7082	0.044668	0.8846	3.565
Normal	Claude-opus4-20250514	0.2	0.826877	0.7181	0.397497	0.6538	0.107665	0.5981	0.195105	0.7119	0.044307	0.8768	3.5587
Normal	Claude-opus4-20250514	0	0.826823	0.717	0.397454	0.6536	0.107476	0.5959	0.194757	0.7083	0.04452	0.8814	3.5562
Normal	Claude-opus4-20250514	0.6	0.826813	0.7168	0.396673	0.6494	0.107862	0.6004	0.194225	0.7027	0.044405	0.8789	3.5482
Meta	Gemini-1.5-pro	0.2	0.827871	0.7385	0.402556	0.6809	0.112601	0.6551	0.198986	0.7528	0.036035	0.698	3.5253
Meta	Gemini-1.5-pro	0.6	0.828308	0.7474	0.401909	0.6774	0.112029	0.6485	0.198697	0.7497	0.036222	0.702	3.525
Meta	Gemini-1.5-pro	0	0.827919	0.7394	0.40274	0.6818	0.112748	0.6568	0.199021	0.7531	0.035823	0.6934	3.5245
Meta	Gemini-1.5-pro	0.4	0.82808	0.7427	0.402738	0.6818	0.111947	0.6476	0.198767	0.7505	0.036107	0.6996	3.5222
Normal	Claude-opus4-20250514	0.8	0.826643	0.7134	0.396578	0.6489	0.107001	0.5904	0.193548	0.6956	0.043913	0.8683	3.5166
Normal	Claude-opus4-20250514	1	0.826607	0.7126	0.395686	0.6441	0.106847	0.5887	0.193153	0.6914	0.044312	0.8769	3.5137
CoT	Mistral-large-2411	1	0.830756	0.7974	0.408208	0.7111	0.112826	0.6577	0.195176	0.7127	0.032309	0.6175	3.4964
Meta	Gemini-1.5-pro	0.8	0.828249	0.7462	0.401119	0.6732	0.111353	0.6407	0.19748	0.7369	0.036035	0.698	3.495
Meta	Gemini-1.5-pro	1	0.828299	0.7472	0.399461	0.6643	0.1093	0.617	0.196131	0.7227	0.03561	0.6888	3.44
CoT	GPT4o	0.6	0.82887	0.7589	0.414596	0.7452	0.116283	0.6976	0.18189	0.5729	0.031967	0.6101	3.3847
Normal	Gemini-1.5-pro	0.2	0.826001	0.7002	0.385089	0.5875	0.10775	0.5991	0.19656	0.7272	0.036259	0.7028	3.3168
Normal	Gemini-1.5-pro	0	0.825958	0.6993	0.38481	0.586	0.107586	0.5972	0.196303	0.7245	0.035934	0.6958	3.3028
Normal	Gemini-1.5-pro	0.4	0.825943	0.699	0.383803	0.5806	0.107183	0.5925	0.195882	0.7201	0.036026	0.6978	3.29
Normal	Gemini-1.5-pro	0.6	0.826173	0.7037	0.382819	0.5753	0.106994	0.5904	0.195406	0.7151	0.035798	0.6929	3.2774
Normal	Gemini-1.5-pro	0.8	0.826084	0.7019	0.381069	0.566	0.10584	0.577	0.194087	0.7012	0.035284	0.6818	3.2279
Normal	Gemini-1.5-pro	1	0.826275	0.7058	0.379911	0.5598	0.10552	0.5733	0.19307	0.6905	0.035242	0.6809	3.2103
CoT	GPT4o	0.8	0.827861	0.7383	0.411262	0.7274	0.111907	0.6471	0.178775	0.5402	0.029449	0.5556	3.2086
Normal	DeepSeek-v3	0.4	0.828418	0.7496	0.376165	0.5397	0.111259	0.6396	0.196624	0.7279	0.02313	0.419	3.0758
Normal	DeepSeek-v3	0.2	0.828472	0.7507	0.376179	0.5398	0.110889	0.6353	0.196478	0.7264	0.02297	0.4156	3.0678
Normal	DeepSeek-v3	0.8	0.828419	0.7497	0.376633	0.5422	0.11071	0.6333	0.196528	0.7269	0.022939	0.4149	3.067
Normal	DeepSeek-v3	1	0.828327	0.7478	0.376719	0.5427	0.110958	0.6361	0.196318	0.7247	0.022841	0.4128	3.0641
Normal	DeepSeek-v3	0.6	0.828366	0.7486	0.376451	0.5413	0.110777	0.634	0.196259	0.7241	0.022968	0.4155	3.0635
Normal	DeepSeek-v3	0	0.82839	0.7491	0.376484	0.5414	0.110557	0.6315	0.196165	0.7231	0.023048	0.4173	3.0624
Meta	Claude-sonnet4-20250514	1	0.822055	0.6196	0.37897	0.5547	0.092994	0.4287	0.178707	0.5395	0.034932	0.6742	2.8167
Meta	Claude-sonnet4-20250514	0	0.822009	0.6186	0.378501	0.5522	0.093766	0.4376	0.17904	0.543	0.034018	0.6544	2.8058
Meta	Claude-sonnet4-20250514	0.6	0.822007	0.6186	0.378795	0.5538	0.093118	0.4301	0.178818	0.5406	0.034091	0.656	2.7991
Meta	Claude-sonnet4-20250514	0.4	0.821951	0.6174	0.378613	0.5528	0.093031	0.4291	0.178858	0.5411	0.034193	0.6582	2.7986
Meta	Claude-sonnet4-20250514	0.8	0.821934	0.6171	0.378518	0.5523	0.09283	0.4268	0.178703	0.5394	0.034389	0.6624	2.798
Meta	Claude-sonnet4-20250514	0.2	0.822022	0.6189	0.378324	0.5513	0.093126	0.4302	0.178683	0.5392	0.033943	0.6528	2.7924
CoT	GPT4o	1	0.824683	0.6733	0.399484	0.6644	0.103062	0.545	0.170039	0.4483	0.024315	0.4447	2.7757
CoT	Gemini-1.5-pro	0.2	0.819857	0.5746	0.376649	0.5423	0.085689	0.3444	0.17628	0.5139	0.026905	0.5006	2.4758
CoT	Gemini-1.5-pro	0	0.819696	0.5713	0.376897	0.5436	0.085379	0.3408	0.176235	0.5135	0.026752	0.4973	2.4665
CoT	Gemini-1.5-pro	0.6	0.820103	0.5797	0.375563	0.5365	0.085405	0.3411	0.175772	0.5086	0.0268	0.4984	2.4643
CoT	Gemini-1.5-pro	0.8	0.820325	0.5842	0.375723	0.5374	0.08508	0.3373	0.175344	0.5041	0.026622	0.4945	2.4575
CoT	Gemini-1.5-pro	0.4	0.820002	0.5776	0.375844	0.538	0.085136	0.338	0.175564	0.5064	0.0264	0.4897	2.4497
CoT	Gemini-1.5-pro	1	0.820615	0.5901	0.374757	0.5322	0.084734	0.3333	0.174344	0.4936	0.026328	0.4882	2.4374
CoT	Claude-sonnet4-20250514	1	0.805975	0.2908	0.305252	0.1605	0.058301	0.0281	0.129604	0.023	0.014355	0.2294	0.7318
CoT	Claude-sonnet4-20250514	0.8	0.805933	0.29	0.304545	0.1568	0.057623	0.0203	0.129754	0.0246	0.014475	0.232	0.7237
CoT	Claude-sonnet4-20250514	0.6	0.805506	0.2813	0.301213	0.1389	0.056505	0.0074	0.1278	0.004	0.013841	0.2183	0.6499
CoT	Claude-sonnet4-20250514	0.4	0.805657	0.2843	0.301519	0.1406	0.055989	0.0014	0.127827	0.0043	0.013867	0.2188	0.6494
CoT	Claude-sonnet4-20250514	0	0.80555	0.2822	0.300968	0.1376	0.055867	0	0.127419	0	0.013861	0.2187	0.6385
CoT	Claude-sonnet4-20250514	0.2	0.805534	0.2818	0.300675	0.1361	0.055931	0.0007	0.127571	0.0016	0.013616	0.2134	0.6336
CoT	DeepSeek-v3	0.6	0.791924	0.0036	0.276765	0.0082	0.065583	0.1122	0.129036	0.017	0.003809	0.0014	0.1424
CoT	DeepSeek-v3	0.2	0.791987	0.0049	0.276541	0.007	0.065471	0.1109	0.129104	0.0177	0.003824	0.0017	0.1422
CoT	DeepSeek-v3	0.4	0.791815	0.0014	0.275411	0.001	0.065537	0.1117	0.129125	0.0179	0.003744	0	0.132
CoT	DeepSeek-v3	0	0.791785	0.0008	0.275752	0.0028	0.065114	0.1068	0.128941	0.016	0.003793	0.0011	0.1275
CoT	DeepSeek-v3	0.8	0.791748	0	0.27607	0.0045	0.065108	0.1067	0.128736	0.0139	0.003758	0.0003	0.1254
CoT	DeepSeek-v3	1	0.791801	0.0011	0.275228	0	0.065112	0.1068	0.128685	0.0133	0.00381	0.0014	0.1226
