## Supplementary material for "DrugPlayGround: Benchmarking Large Language Models and Embeddings for Drug Discovery": dataset

### Sheet: Sheet1
name	download link
MolTextNet	https://huggingface.co/datasets/liuganghuggingface/moltextnet
Drug Synergy	https://www.bioinf.jku.at/software/DeepSynergy/	https://github.com/Emad-COMBINE-lab/MARSY/tree/main/data
Drug Protein Interaction	https://tdcommons.ai/benchmark/dti_dg_group/overview/
Perturbation Prediction	https://huggingface.co/datasets/tahoebio/Tahoe-100M
